# Unlocking the potential of *miR-19b* in the regulation of temozolomide response in glioblastoma patients via targeting PPP2R5E, a subunit of the protein phosphatase 2A complex

**DOI:** 10.1101/2023.01.16.524069

**Authors:** Elham Kashani, Kristyna Hlavackova, Stefan Haemmig, Martin C Sadowski, Jaison Phour, Ulrich Baumgartner, Nicole Mueller-Wirth, Carmen Trefny, Bushra Sharf Den Abu Fakher, Coline Nydegger, Theoni Maragkou, Philippe Schucht, Aurel Perren, Pascal Zinn, Markus Lüdi, Thomas Michael Marti, Philippe Krebs, Erik Vassella

**Author notes:** Corresponding author: Prof. Dr. Erik Vassella Institut für Gewebemedizin und Pathologie, Murtenstrasse 31, 3008 Bern, Switzerland.

## Abstract

Despite the standard of care, glioblastoma IDH wildtype (GBM) inevitably recurs, underscoring the need to develop new treatment strategies. To address the role of microRNAs in temozolomide (TMZ) response, we performed functional microRNA screens and consistently identified *miR-19b*. Our study reveals a novel axis between *miR-19b* and PPP2R5E subunit of serine/threonine protein phosphatase PP2A and establishes a so far unappreciated contribution of *miR-19b* in TMZ resistance of GBM. Specifically, our results demonstrate that attenuation of *miR-19b* in GBM cell lines and glioblastoma stem cells (GSCs) induces DNA damage, which further enhances the cytotoxic effects of TMZ treatment. We confirmed TMZ resistance induced by knocking down PPP2R5E in orthotopic mouse xenografts of GSCs. Furthermore, our results indicate that treating cells with the PP2A-activating drug FTY720 or knocking down endogenous PP2A-inhibiting proteins potentiates the cytotoxic effects of TMZ. *MiR-19b* attenuation or PPP2R5E activation could potentially be exploited in adjuvant therapy of GBM patients.
