## Supplementary Table 2 for "Unlocking the potential of *miR-19b* in the regulation of temozolomide response in glioblastoma patients via targeting PPP2R5E, a subunit of the protein phosphatase 2A complex"

### Sheet: Oligos
	Identifier	Type	Product name	Sequence identifier	Company
constructs	ɑmiR19b	recombinant DNA (plasmid)	miRZip™ anti-miRNA-19b Expression Lentivectors	MZIP19bPA/AA-1	System Biosciences (SBI)
	ɑscr	recombinant DNA (plasmid)	miRZip™ & pGreenPuro™ shRNA Scramble Hairpin Negative Control	MZIP000-PA-1	System Biosciences (SBI)
	pmiR19b	recombinant DNA (plasmid)	Human pre-microRNA Expression Construct Lenti-miR-19b-2+20b+92a-2	PMIRH19b-2PA-1	System Biosciences (SBI)
	pscr	recombinant DNA (plasmid)	Human pre-miRNA Scramble Negative Control Expression Lentivector	PMIRH000PA-1	System Biosciences (SBI)
	sh(ctrl)	recombinant DNA (plasmid)	pKLO-sh-hSC	46896	addgene
	shPPP2R5E	recombinant DNA (plasmid)	pLKO.1 puro_PPP2R5E	TRCN0000002560 (NM_006246)	SIGMA
	shPPP2R5E	recombinant DNA (plasmid)	pLKO.1-Neo-CMV-tGFP_PPP2R5E	TRCN0000002560 (NM_006246)	MISSION® shRNA/ Merck
	shPPP2CA	recombinant DNA (plasmid)	pLKO.1 puro_PPP2CA	TRCN0000002486 (NM_002715)	SIGMA
	sh(ctrl) for shPAIPs	recombinant DNA (plasmid)	pLKO.1-TRC cloning vector	10878	addgene
	shCIP2A #1	recombinant DNA (plasmid)	CIP2A(KIAA1524)_1.1_pLKO1_vs2_lenticonstruct (CDS)	TRCN0000274969, Sigma	MISSION® shRNA/ Merck
	shCIP2A #2	recombinant DNA (plasmid)	CIP2A(KIAA1524)_1.2_pLKO1_vs2_lenticonstruct (CDS)	TRCN0000285279, Sigma	MISSION® shRNA/ Merck
	shSET #1	recombinant DNA (plasmid)	SET_2.1_pLKO1_vs1_lenticonstruct (CDS)	TRCN0000063717, Sigma	MISSION® shRNA/ Merck
	shSET #2	recombinant DNA (plasmid)	SET_2.2_pLKO1_vs1_lenticonstruct (CDS)	TRCN0000063716, Sigma	MISSION® shRNA/ Merck
	shPME1 #1	recombinant DNA (plasmid)	PME-1(PPME1)_3.1_pLKO1_vs2_lenticonstruct (CDS)	TRCN0000320885, Sigma	MISSION® shRNA/ Merck
	shPME1 #2	recombinant DNA (plasmid)	PME-1(PPME1)_3.2_pLKO1_vs1_lenticonstruct (CDS)	TRCN0000003057, Sigma	MISSION® shRNA/ Merck
	shPHAP1 #1	recombinant DNA (plasmid)	PHAP1(ANP32A)_4.1_pLKO1_vs1_lenticonstruct (CDS)	TRCN0000006905, Sigma	MISSION® shRNA/ Merck
	shPHAP1 #2	recombinant DNA (plasmid)	PHAP1(ANP32A)_4.2_pLKO1_vs1_lenticonstruct (3'UTR)	TRCN0000006902, Sigma	MISSION® shRNA/ Merck
	Beetle luciferase for IVIS in vivo bioluminescence imaging	recombinant DNA (plasmid)	codon optimized mutant of click beetle red luciferase (EF1-CBR2opt-T2A-copGFP)	ATG-2460 (Plasmid #108713)	addgene
Oligonucleotides/ Primers	TS	oligonucleotide	Luc PPP2R5E TS	5’-TCGAGTTTAACATCTTTTTCTTTTGCACATCTTCCTGAGTTGAATGTCCT-3’	microsynth
	mTS	oligonucleotide	Luc PPP2R5E mTS	5’-TCGAGTTTAACATCTTTTTCGGGGTACACTCTTCCTGAGTTGAATGTCCT-3’	microsynth
	oligonucleotide PPP2R5E sense	oligonucleotide (PCR primer)	PPP2R5E_miR19b_fw	5'-TCGAGTTTAACATCTTTTTCTTTTGCACATCTTCCTGAGTTGAATGTCCT-3'	microsynth
	oligonucleotide PPP2R5E antisense	oligonucleotide (PCR primer)	PPP2R5E_miR19b_rv	5'-CTAGAGGACATTCAACTCAGGAAGATGTGCAAAAGAAAAAGATGTTAAAC-3'	microsynth
	oligonucleotide PPP2R5E mutant sense	oligonucleotide (PCR primer)	PPP2R5E_FwMut	5'-TCGAGTTTAACATCTTTTTCGGGGTACACTCTTCCTGAGTTG-3'	microsynth
	oligonucleotide PPP2R5E mutant antisense	oligonucleotide (PCR primer)	PPP2R5E_RvMut	5'-CTAGAGGACATTCAACTCAGGAAGAGTGTACCCCGAAAAAGA-3'	microsynth
	Exon-spanning primer of PHAP1 gene	oligonucleotide (qPCR Quantitech primer)	Hs_ANP32A_1_SG	QT00075117	Qiagen
	Exon-spanning primer of SET gene	oligonucleotide (qPCR Quantitech primer)	Hs_SET_1_SG	QT00063973	Qiagen
	Exon-spanning primer of CIP2A gene	oligonucleotide (qPCR Quantitech primer)	Hs_KIAA1524_1_SG	QT00085414	Qiagen
	Exon-spanning primer of PME1 gene	oligonucleotide (qPCR Quantitech primer)	Hs_PPME1_1_SG	QT00088172	Qiagen
	Exon-spanning primer of PPP2R5E gene	oligonucleotide (qPCR Quantitech primer)	HS_PPP2R5E_1_SG	QT00041510 (249900)	Qiagen
	Exon-spanning primer of PPP2CA gene	oligonucleotide (qPCR Quantitech primer)	Hs_PPP2CA_1_SG	QT00085603	Qiagen
	Exon-spanning primer of GAPDH gene	oligonucleotide (qPCR Quantitech primer)	Hs_GAPDH_1_SG	QT00079247	Qiagen
	TaqMan miR-19b primer	oligonucleotide (qPCR Taqman Primer)	TaqMan MicroRNA Assay hsa-miR-19b-3p (000396)	396	Applied Biosystems
	TaqMan RNU48 primer	oligonucleotide (qPCR Taqman Primer)	TaqMan MicroRNA Assay RNU48 (001006)	1006	Applied Biosystems
